# A Systematic Analysis of Read-Across Adaptations in Testing Proposal Evaluations by the European Chemicals Agency

**DOI:** 10.1101/2024.08.29.610278

**Authors:** Hannah M. Roe, Han-Hsuan D. Tsai, Nicholas Ball, Fred A. Wright, Weihsueh A. Chiu, Ivan Rusyn

## Abstract

An important element of the European Union’s “Registration, Evaluation, Authorisation and Restriction of Chemicals” (REACH) regulation is the evaluation by the European Chemicals Agency (ECHA) of testing proposals submitted by the registrants to address data gaps in standard REACH information requirements. The registrants may propose adaptations, and ECHA evaluates the reasoning and issues a written decision. Read-across is a common adaptation type, yet it is widely assumed that ECHA often does not agree that the justifications are adequate to waive standard testing requirements. From 2008 to August 2023, a total of 2,630 Testing Proposals were submitted to ECHA; of these, 1,538 had published decisions that were systematically evaluated in this study. Each document was manually reviewed, and information extracted for further analyses. Read-across hypotheses were standardized into 17 assessment elements (AEs); each submission was classified as to the AEs relied upon by the registrants and by ECHA. Data was analyzed for patterns and associations. Testing Proposal Evaluations (TPEs) with adaptations comprised 23% (353) of the total; analogue (168) or group (136) read-across adaptations were most common. Of 304 read-across-containing TPEs, 49% were accepted; the odds of acceptance were significantly greater for group read-across submissions. The data was analyzed by Annex (i.e., tonnage), test guideline study, read-across hypothesis AEs, as well as target and source substance types and their structural similarity. While most ECHA decisions with both positive and negative decisions on whether the proposed read-across was adequate were context-specific, a number of significant associations were identified that influence the odds of acceptance. Overall, this analysis provides an unbiased overview of 15 years of experience with testing proposal-specific read-across adaptations by both registrants and ECHA. These data will inform future submissions as they identify most critical AEs to increase the odds of read-across acceptance.
