## Supplementary material for "A Systematic Analysis of Read-Across Adaptations in Testing Proposal Evaluations by the European Chemicals Agency": Details on Assessment Elements.xlsx

### Sheet: Sheet1
ID Code	Corresponding RAAF Code	Name Summary	Assessment Element's meaning						Toxicokinetics?	Relevant RAAF Language	RAAF page	Sample relevant TPEs language	TPE Reference
AE.1	AE A.1, AE A.2, AE C.1, AE C.2	Structure/Pchem	Do they have similar structures and physical chemical properties that will impact toxicity/enivornmental degradation pathways?						N	Substances that have physicochemical, toxicological and ecotoxicological properties that are likely to be similar or follow a regular pattern as a result of structural similarity may be considered as a group, or ‘category’ of substances. Structural similarity is a pre-requisite for any grouping and read-across approach under REACH. These similarities may be due to a number of factors: • Common fu…	p.6	"Firstly, there needs to be structural similarity between substances which results in a likelihood that the substances have similar physicochemical, toxicological and ecotoxicological properties so that the substances may be considered as a group or category."	157ca2f8-17f3-67ab-a7a2-306a27cbdbbc (europa.eu) page 4
AE.2	AE 1.2, AE 3.2, AE 5.2	Common Metabolites with Common Biological Targets	The target and source both attack the same biological target which then causes the same affects (mode of action)						N	This AE investigates how the (bio)transformation of source and target substances to the common compound(s) results in the exposure of the same biological target(s) and whether the same type of effects are caused in the same biological targets by the common compound(s)	p.22	that the grouping approach was supported by the similarity of composition between both AAPHS, in association with an expected similarity of mode of action	4d6c23fc-d9a2-55b7-f888-b92e3d475a00 (europa.eu) pg 4
AE.3	AE 2.2, AE 4.2, AE 6.2	Common Biological Targets without Common Metabolites (Qualtitative)	How do the different compounds interact in common modes of action in the body to cause the same or different effects based on the compounds? Both categories and analogues can be here. Just description						N	The read-across hypothesis should explain how exposure to different compounds causes the same effects or absence of effects. A common mechanism linking the presence of the compounds driving the effects with the prediction needs to be identified, and should also link the structures of the compounds under consideration with the possibility to predict qualitatively similar effects for the target sub…	p.24	“The available Ames test with the stabilizer is negative without metabolic activation and ambiguous with metabolic activation, the overall conclusion for the stabilizer is negative for mutagenicity. The Ames test with SBP is negative and an MLA is ongoing. IPP is positive with metabolic activation in the Ames test and the MLA. […]”	931-536-1.pdf
AE.4	AE 2.3, AE 4.3, AE 6.3	Common Biological Targets Without Common Metabolites (Quantitative)	Do they cause similar effects in the same magnitude?						N	This AE investigates whether it has been established that the common underlying mechanism leads to the same quantitative outcome for source and target substances with regard to the prediction of the property under consideration.	p.24	These differences unvalidate the general observtions on phthalate ester toxicity and the relationship between the chemical structure of these compounds and their reproduction toxicity	2b3c27cf-1220-a492-111c-30965b02de23 (europa.eu) pg 5
AE.5	AE 1.2, 3.2, 5.2	Environmental Degradation to non-common compounds	Environmental Concept: based on the abiotic and biotic degradation processes of the non-common compounds						N	This AE addresses abiotic and biotic degradation processes of non-common compounds that can occur in the course of testing	p. 42	You state that the "source and target substances have similar toxicological properties due to their structural similarities and because they hydrolyse to common products and non-common products…"	8e88fa6e-1814-de25-14c8-2cf935038cb6 (europa.eu) pg 7, section 2 paragraph 2
AE.6	AE 1.3, 3.3, 3.5	Environmental Bioaccumulation of Potential Noncommon Compounds	Environmental Concept: How does bioaccumulation affect the toxicity of the commons that are not the same? This could impact the strength of the environmental impacts predicted						N	This AE addresses the uptake and bioaccumulation potential of the non-common compounds and any of their potential degradation products, both when bioaccumulation potential is predicted and when environmental effects are predicted (a difference in bioaccumulation potential may affect the strength of effects).	p.42
AE.7	AE 2.1, 4.1, 6.1	Common Environmental Degradation Pathways	Environmental Concept: The abiotic and biotic degradation process based on 1) the link between structure and property if degradation occurs and 2) the degradation that can occur over the course of testing and how that will impact results						N	This AE addresses abiotic and biotic degradation processes and the purpose is two-fold: 1. address the link between structure and property if degradation is to be predicted; 2. address the degradation processes that can occur in the course of testing and alter the test material identity if the prediction is for bioaccumulation or environmental effect properties. If abiotic or biotic degradation a…	p. 44	Concerning your statement on the intrinsic toxicity of zinc, you have provided mechanistic evidence to justify your hypothesis that the metal ions will (partly) be released from the chelating agent, leaving them free to associate with other negatively charged ions and/or affect the test organisms.	19973ea0-8c3f-d459-e394-f0c510f63c03 (europa.eu) p. 7
AE.8	AE C.3, AE A.3, AE C.5, AE C.6	Bridging (Guideline) Studies	Are there bridging/source studies that follow ECHA’s standards for “good” studies? More for our purpose, was there a bridging study applied for ECHA to consider that showed similar adverse effects or a lack of adverse effects when exposed						N	"Anchor" studies for the target substance are of specific importance. For instance, to predict the effects of, for example, a pre-natal developmental toxicity study, the availability of a reproductive/repeat dose toxicity screening study conducted with the target substance is valuable. The same applies for predictions of effects in other repeated dose toxicity studies.	pg. 37	Annex XI, Section 1.5 of the REACH Regulation states that “physicochemical properties, human health effects and environmental effects or environmental fate may be predicted from data for reference substance(s)”. For this purpose “it is important to provide supporting information to strengthen the rationale for the read-across” 5 . The set of supporting information should allow to verify the cruci…	25472dc0-0c4a-01dd-500b-9e426a23001c (europa.eu) pg 4
AE.9	AE 1.1, AE 3.1, AE 5.1	Formation of Common (identical) Compounds	The target and source substance are both metabolized to an identical metabolite or metabolites that are nonidentical but produce similar effects. Example: rapid hydrolysis to hydrolysis products that "common"						Y	"In this scenario, the common (bio)transformation compound(s) are claimed to influence the considered property alone. This AE covers only the formation of the common compound(s), irrespective of their effects. The focus of the AE is on the scientific explanation and documentation on how the (bio)transformation from source and target substances to the common compound(s) occur"	p. 21	"both substances hydrolyse very quickly to silanediols and ultimately to methylsilanetriol, with a half-life of ≤5 seconds for each step."	29da1770-5887-6337-144c-484d353cb84d (europa.eu) pg 4
AE.10	AE 1.3, AE 3.3, AE 5.3	Exposure of Biological Targets to Common Compound	Exposure for the biological target is the same (bioavailability in-vivo)						Y	This AE focuses on whether the justification with regard to the similar exposure of the biological targets to the common compound(s) is established.	p.22	"To support the proposed RA hypothesis, the Registrant has provided experimental data on water solubility, cobalt speciation in the environment, …"	fe319178-6ae8-8118-5959-58d339c8c37d (europa.eu) pg 4
AE.11	AE 1.4, AE 3.4, AE 5.4	Extent of the Bioavailablity of the Parent Compound	The parent compound does not have a major role in the toxicity of the common metabolites from the target and source compounds (toxicity only by metabolites)						Y	This AE investigates whether the systemic availability (for local targets the exposure at the site of contact has to be considered) of the parent compounds as well as of their impurities has been assessed and whether their impact on the prediction of the property under consideration has been addressed.	p.22	In particular, based on the information provided in the new read-across justification report you expect the target substance to hydrolyse slower than the source substance. Considering that the test organisms would be exposed to the parent substances (and potentially longer to the target substance due to expected slower hydrolysis), the potential effects of the parent substances should be consider…	https://echa.europa.eu/documents/10162/ebd64d27-ff60-8483-2eef-9be33a474458 pg 10
AE.12	AE 1.5, AE 3.5, AE. 5.5, AE 4.4, AE 6.4	Formation and impact of non-common compounds/exposure to other compounds than those linked to the prediction	Other modes of action of the target and source compound outside the mechanism of interest. What other metabolites/intermediates can be made and how does that impact toxicity?						Y	This AE examines whether non-common compounds (including possible intermediates) are formed by the common (bio)transformation pathway or other pathways and whether their possible impact on the property under consideration have been considered. The formation of common compound(s) often goes together with the formation of non-common compound(s) and/or potential intermediates during the formation of…	p.22	ECHA notes that your justification and mechanistic explanation for the relationship between logKow and toxic effects of thiols is unclear. ECHA understands that you imply any toxicity of thiols to be caused by the thiol group and that the ethoxy and methoxy groups present in the target and source substances, respectively, do not affect the prediction. ECHA notes that you have not provided reliabl…	https://echa.europa.eu/documents/10162/ebd64d27-ff60-8483-2eef-9be33a474458 pg 10
AE.13	AE 2.1, AE 4.1, AE 6.1	Metabolites of Source and Target have been identified	If the compounds do not share a common compound, how does exposure to different compound impact the test organism? (aka Different compounds cause the same effects (RAAF Scenerio 4))						Y	it is claimed that exposure to different compounds causes the same effects or absence of effects for the property under consideration. This AE examines whether the compounds to which the test organism is exposed after administration of the source and the target substances have been identified.	p.23	Thus, the source and the target substances share structural similarities with common functional groups, varying in their length. Moreover, the side chains are chemically simple structures (dicarboxylic acids) that point to comparable properties regarding fate, ecotoxicity and human health toxicity. The available experimental data for the multi constituent substance (target) and for Adipic acid (s…	a15b9c15-7bc6-85b1-8c92-25f77753b4e1 (europa.eu) pg 5
AE.14	AE 4.5, AE 6.5	Potential Presence of Uncharacterized Metabolites or Impurities	The majority of the toxcity that is noted by the source (analogue) compound is because of the same effects of the source compound and not other pathways						Y	This AE investigates the possibility that compounds other than those linked to the prediction are formed (e.g. through other (bio)transformation pathways, as intermediates or as impurities of the source/target substance). It is also assessed whether indications are available that such compounds could influence the prediction of the property under consideration.	p.24	However, ECHA notes that you have not provided any information on how the structural differences may impact the toxicity of the substances and thus affect the possibility to predict properties of the target substance from the data obtained with the source substance ECHA observes that in your updated read-across justification you have not addressed this deficiency	https://echa.europa.eu/documents/10162/639aaa4e-308c-e78d-4174-0f0dc7209a76 pg 6
AE.15		Charactization of Constituents (Multi-/UVCB)	UVCBs have to be characterized to a certain degree by analytical methods to be considered valid for interpretation						N	The variations in concentrations of constituents, which are characteristic for many multi-constituent substances and UCVBs, also add complexity to predictions involving multi-constituent substances or UVCBs. The combined exposure to several constituents and the possible associated influences on each other’s toxicity was found to be a relevant consideration. Uncertainty about the consequences of s…	RAAF Considerations on Multi-/UVCB page 5	Under Annex XI Section 1.5, Structural similarity for UVCB substances (Unknown or Variable composition, Complex reaction products or of Biological materials) must be established on the basis of similarities in the structures of the constituents, together with the concentration of these constituents and variability in the concentration of these constituents. Qualitative compositional as well as qu…	50788d31-6ed7-af8a-f186-38afb678db8e (europa.eu) pg 7
AE.16	AE C.3, AE A.3, AE C.5, AE C.6	Bridging (Non-guideline) Studies	QSAR, ToxCast, or any other data that is not a bridging study that was used to support RA hypothesis						N	The supporting evidence is considered as an essential part of the read-across justification. Due to the diversity of cases, the environmental effect or fate property under consideration and the range of possible explanations, it is not possible to provide rules for the type of supporting evidence that would be required to support a particular read-across hypothesis.However, in general, supporting…	p. 37	The data matrix that you provided includes only a comparison of the physicochemical characteristics of the target and the source substances and provides no information on (eco)toxicity studies for the target substance. Therefore, the data matrix does not allow verification that source and target substances have a consistent (eco)toxicity profile which would support the claim of a similar pattern …	8e88fa6e-1814-de25-14c8-2cf935038cb6 (europa.eu) pg 7, section 2 paragraph 2
AE.17		Lack of Adverse Effects							N	In principle, it is possible to predict the presence or absence of a property/effect by applying the read_x0002_across approach. For a prediction of the absence of effects, typically there will be no mechanistic insight available that would support such a claim. The absence of effect(s) may however be explained by the absence of exposure of the biological target(s) (e.g. due to a very low bioavai…	p. 37	With respect to the selection of Rosin maleated as the only source substance, the Registrant referred to his comparison of the results of the provided OECD 422 studies: "The results of the three studies are indicative for the fact that maleated compounds show similar systemic toxicity. Because no effects on reproduction were seen for the source and the target substances at dose levels below doses…	5f94809d-c48f-3fbd-e3da-30092c1265ae (europa.eu) pg 4
