## Supplementary material for "A Systematic Analysis of Read-Across Adaptations in Testing Proposal Evaluations by the European Chemicals Agency": Structural Similarity

### Sheet: Read_Me
Target_Substance_EC	EC List number of the target substance from ECHA database
Target_Substance_CASRN	CASRN number of the target substance from ECHA database
Target_Substance_SMILES	SMILES identification of the target substance
Target_Substance_Type	Type of target substance based on ECHA registration dossier (if available)
Source_Substance	Source substance order based on TPE decision document
Source_EC	EC List number of the source substance from TPE decision
Source_SMILES	SMILES identification of the source substance
Decision	Acceptance or rejection of the TPE containing read-across
Jaccard_Morgan	Calculated Jaccard score based on Morgan fingerprint using R studio

### Sheet: Sheet1
Target_Substance_EC	Target_Substance_CASRN	Target_Substance_SMILES	Target_Substance_Type	Source_Substance	Source_EC	Source_SMILES	Decision	Jaccard_Morgan
205-250-6	136-52-7	[Co++].CCCCC(CC)C([O-])=O.CCCCC(CC)C([O-])=O	Mono-	Source_1	231-589-4	[Cl-].[Cl-].[Co++]	Accepted	0.0434783
219-536-3	2457-02-05	[Sr++].CCCCC(CC)C([O-])=O.CCCCC(CC)C([O-])=O	Mono-	Source_1	233-971-6	[Cl-].[Cl-].[Sr++]	Accepted	0.0434783
457-310-8	61495-96-3	N.N.N.N.[Pd++].CC([O-])=O.CC([O-])=O	Mono-	Source_1	237-706-5	N.N.N.N.[Cl-].[Cl-].[Pt++]	Accepted	0.0909091
200-755-8	71-48-7	[Co++].CC([O-])=O.CC([O-])=O	Mono-	Source_1	231-589-4	[Cl-].[Cl-].[Co++]	Accepted	0.1
208-167-3	513-77-9	[Ba++].[O-]C([O-])=O	Mono-	Source_1	233-788-1	[Cl-].[Cl-].[Ba++]	Accepted	0.125
208-169-4	513-79-1	[Co++].[O-]C([O-])=O	Mono-	Source_1	231-589-4	[Cl-].[Cl-].[Co++]	Accepted	0.125
215-134-7	1304-76-3	O=[Bi]O[Bi]=O	Mono-	Source_1	215-136-8	[OH-].[OH-].[OH-].[OH-].[OH-].[OH-].[OH-].[OH-].[OH-].[O--].[Bi+3].[Bi+3].[Bi+3].[Bi+3].[Bi+3].[O-]N(=O)=O.[O-]N(=O)=O.[O-]N(=O)=O.[O-]N(=O)=O	Rejected	0.166667
201-251-0	80-10-4	Cl[Si](Cl)(C1=CC=CC=C1)C1=CC=CC=C1	Mono-	Source_1	205-489-6	CCC[Si](Cl)(Cl)Cl	Rejected	0.171429
216-643-7	1633-05-2	[Sr++].[O-]C([O-])=O	Mono-	Source_1	233-131-9	[Sr++].[O-][N+]([O-])=O.[O-][N+]([O-])=O	Accepted	0.181818
234-014-5	10489-46-0	[Rh+3].[Rh+3].[O-]S([O-])(=O)=O.[O-]S([O-])(=O)=O.[O-]S([O-])(=O)=O	Mono-	Source_1	606-630-8	N/A	Rejected	0.181818
205-746-2	149-74-6	C[Si](Cl)(Cl)C1=CC=CC=C1	Mono-	Source_1	205-489-6	CCC[Si](Cl)(Cl)Cl	Rejected	0.193548
426-730-3	123439-82-7	OC([O-])=O.OC([O-])=O.N[Pt++](N)(N)N	Mono-	Source_1	237-706-5	N.N.N.N.[Cl-].[Cl-].[Pt++]	Accepted	0.2
234-975-0	12047-27-7	[Ba++].[O-][Ti]([O-])=O	Mono-	Source_1	600-412-6	O.O.[Cl-].[Cl-].[Ba++]	Rejected	0.25
231-701-1	7691-02-03	C[Si](C)(N[Si](C)(C)C=C)C=C	Mono-	Source_2	213-914-1	C[Si](C)(C)O	Rejected	0.333333
203-898-4	111-71-7	CCCCCCC=O	Mono-	Source_1	203-838-7	CCCCCCC=C	Accepted	0.35
228-204-7	6166-86-5	C[SiH]1O[SiH](C)O[SiH](C)O[SiH](C)O[SiH](C)O1	Mono-	Source_1	219-489-9	C[Si](O)(O)O	Accepted	0.368421
219-137-4	2370-88-9	C[SiH]1O[SiH](C)O[SiH](C)O[SiH](C)O1	Mono-	Source_1	219-489-9	C[Si](O)(O)O	Accepted	0.368421
241-881-3	17955-88-3	CCCCCCCC[Si](C)(O[Si](C)(C)C)O[Si](C)(C)C	Mono-	Source_1	208-764-9	C[Si]1(C)O[Si](C)(C)O[Si](C)(C)O[Si](C)(C)O[Si](C)(C)O1	Rejected	0.395349
245-509-0	23235-61-2	CCC(CO)(CO)COCC(CC)(CO)CO	Mono-	Source_2	204-104-9	OCC(CO)(CO)CO	Rejected	0.4
204-104-9	115-77-5	OCC(CO)(CO)CO	Mono-	Source_2	245-509-0	CCC(CO)(CO)COCC(CC)(CO)CO	Rejected	0.4
224-221-9	4253-34-3	CC(=O)O[Si](C)(OC(C)=O)OC(C)=O	Mono-	Source_1	214-685-0	CO[Si](C)(OC)OC	Rejected	0.428571
242-362-4	18479-58-8	CC(CCCC(C)(C)O)C=C	Mono-	Source_1	203-377-1	CC(C)=CCC\C(C)=C\CO	Rejected	0.433333
276-173-3	71902-23-3	CC(C)CCCCCC(=O)NCCCCCC(O)=O	Mono-	Source_1	288-270-8	OCCN(CCO)CCO.CCCC(C)CC(C)C(O)=NCCCCCC(O)=O	Accepted	0.441176
201-073-3	77-98-5	[OH-].CC[N+](CC)(CC)CC	Mono-	Source_1	200-880-8	[Cl-].C[N+](C)(C)C	Rejected	0.444444
204-794-1	126-58-9	OCC(CO)(CO)COCC(CO)(CO)CO	Mono-	Source_3	201-074-9	77-99-6	Rejected	0.444444
226-956-0	5578-42-7	C[Si](Cl)(Cl)C1CCCCC1	Mono-	Source_1	205-489-6	CCC[Si](Cl)(Cl)Cl	Rejected	0.48
252-156-6	34690-00-1	OP(O)(=O)CN(CCCCCCN(CP(O)(O)=O)CP(O)(O)=O)CCCCCCN(CP(O)(O)=O)CP(O)(O)=O	Mono-	Source_1	243-900-0	N/A	Rejected	0.489796
226-551-9	5423-22-3	NC(N)=[NH2+].OP(O)([O-])=O	Mono-	Source_1	200-002-3	Cl.NC(N)=N	Accepted	0.5
204-104-9	115-77-5	OCC(CO)(CO)CO	Mono-	Source_1	204-794-1	OCC(CO)(CO)COCC(CO)(CO)CO	Rejected	0.5
204-794-1	126-58-9	OCC(CO)(CO)COCC(CO)(CO)CO	Mono-	Source_2	204-104-9	OCC(CO)(CO)CO	Rejected	0.5
245-509-0	23235-61-2	CCC(CO)(CO)COCC(CC)(CO)CO	Mono-	Source_3	201-074-9	77-99-6	Rejected	0.5
208-060-1	506-93-4	NC(N)=N.O[N+]([O-])=O	Mono-	Source_1	200-002-3	Cl.NC(N)=N	Accepted	0.545455
262-061-1	60111-54-8	C[Si](C)(O[Si](O[Si](C)(C)C=C)(O[Si](C)(C)C=C)O[Si](C)(C)C=C)C=C	Mono-	Source_2	205-492-2	C[Si](C)(C)O[Si](C)(C)O[Si](C)(C)O[Si](C)(C)O[Si](C)(C)C	Rejected	0.555556
219-847-4	2550-26-7	CC(=O)CCC1=CC=CC=C1	Mono-	Source_1	202-708-7	CC(=O)C1=CC=CC=C1	Rejected	0.571429
226-112-1	5283-66-9	CCCCCCCC[Si](Cl)(Cl)Cl	Mono-	Source_1	205-489-6	CCC[Si](Cl)(Cl)Cl	Rejected	0.571429
227-575-2	5894-60-0	CCCCCCCCCCCCCCCC[Si](Cl)(Cl)Cl	Mono-	Source_1	205-489-6	CCC[Si](Cl)(Cl)Cl	Rejected	0.571429
214-685-0	1185-55-3	CO[Si](C)(OC)OC	Mono-	Source_1	219-489-9	C[Si](O)(O)O	Accepted	0.583333
220-099-6	2627-95-4	C[Si](C)(O[Si](C)(C)C=C)C=C	Mono-	Source_1	203-492-7	C[Si](C)(C)O[Si](C)(C)C	Rejected	0.588235
231-701-1	7691-02-03	C[Si](C)(N[Si](C)(C)C=C)C=C	Mono-	Source_1	213-668-5	C[Si](C)(C)N[Si](C)(C)C	Rejected	0.588235
433-480-9	623-53-0	CCOC(=O)OC	Mono-	Source_1	210-478-4	COC(=O)OC	Rejected	0.625
203-492-7	107-46-0	C[Si](C)(C)O[Si](C)(C)C	Mono-	Source_1	203-497-4	C[Si](C)(C)O[Si](C)(C)O[Si](C)(C)C	Rejected	0.625
217-983-9	2031-67-6	CCO[Si](C)(OCC)OCC	Mono-	Source_1	214-685-0	CO[Si](C)(OC)OC	Rejected	0.631579
220-778-7	2896-70-0	CC1(C)CC(=O)CC(C)(C)N1[O]	Mono-	Source_1	218-760-9	CC1(C)CC(O)CC(C)(C)N1[O]	Rejected	0.642857
203-898-4	111-71-7	CCCCCCC=O	Mono-	Source_1	203-838-7	CCCCCCC(O)=O	Rejected	0.666667
201-081-7	78-08-0	CCO[Si](OCC)(OCC)C=C	Mono-	Source_1	220-449-8	CO[Si](OC)(OC)C=C	Rejected	0.666667
242-056-0	18171-19-2	CO[Si](C)(CCCCl)OC	Mono-	Source_1	225-805-6	CCO[Si](CCCCl)(OCC)OCC	Rejected	0.675676
201-873-2	88-99-3	OC(=O)C1=CC=CC=C1C(O)=O	Mono-	Source_1	201-607-5	O=C1OC(=O)C2=C1C=CC=C2	Accepted	0.688889
201-607-5	85-44-9	O=C1OC(=O)C2=C1C=CC=C2	Mono-	Source_1	201-873-2	OC(=O)C1=CC=CC=C1C(O)=O	Rejected	0.688889
219-863-1	2554-06-05	C[Si]1(O[Si](C)(O[Si](C)(O[Si](C)(O1)C=C)C=C)C=C)C=C	Mono-	Source_1	209-136-7	C[Si]1(C)O[Si](C)(C)O[Si](C)(C)O[Si](C)(C)O1	Rejected	0.689655
233-791-8	10361-44-1	[Bi+3].[O-][N+]([O-])=O.[O-][N+]([O-])=O.[O-][N+]([O-])=O	Mono-	Source_1	215-136-8	[OH-].[OH-].[OH-].[OH-].[OH-].[OH-].[OH-].[OH-].[OH-].[O--].[Bi+3].[Bi+3].[Bi+3].[Bi+3].[Bi+3].[O-]N(=O)=O.[O-]N(=O)=O.[O-]N(=O)=O.[O-]N(=O)=O	Rejected	0.714286
201-898-9	89-32-7	O=C1OC(=O)C2=CC3=C(C=C12)C(=O)OC3=O	Mono-	Source_1	201-879-5	OC(=O)C1=CC(C(O)=O)=C(C=C1C(O)=O)C(O)=O	Accepted	0.732143
262-061-1	60111-54-8	C[Si](C)(O[Si](O[Si](C)(C)C=C)(O[Si](C)(C)C=C)O[Si](C)(C)C=C)C=C	Mono-	Source_1	219-863-1	C[Si]1(O[Si](C)(O[Si](C)(O[Si](C)(O1)C=C)C=C)C=C)C=C	Rejected	0.758621
212-305-8	780-69-8	CCO[Si](OCC)(OCC)C1=CC=CC=C1	Mono-	Source_1	221-066-9	CO[Si](OC)(OC)C1=CC=CC=C1	Rejected	0.763158
238-883-1	14814-09-6	CCO[Si](CCCS)(OCC)OCC	Mono-	Source_1	224-588-5	CO[Si](CCCS)(OC)OC	Rejected	0.764706
251-995-5	34396-03-7	CO[Si](CC(C)CC(C)(C)C)(OC)OC	Mono-	Source_1	252-558-1	CCO[Si](CC(C)CC(C)(C)C)(OCC)OCC	Rejected	0.764706
222-079-2	3338-24-7	[Na+].CCOP([S-])(=S)OCC	Mono-	Source_1	258-508-5	[Na+].CC(C)COP([S-])(=S)OCC(C)C	Rejected	0.766667
209-753-1	592-41-6	CCCCC=C	Mono-	Source_1	203-893-7	CCCCCCC=C	Accepted	0.769231
203-893-7	111-66-0	CCCCCCC=C	Mono-	Source_1	209-753-1	CCCCC=C	Accepted	0.769231
212-819-2	872-05-9	CCCCCCCCC=C	Mono-	Source_2	209-753-1	CCCCC=C	Accepted	0.769231
203-968-4	112-41-4	CCCCCCCCCCC=C	Mono-	Source_2	209-753-1	CCCCC=C	Accepted	0.769231
211-105-8	629-73-2	CCCCCCCCCCCCCCC=C	Mono-	Source_2	209-753-1	CCCCC=C	Accepted	0.769231
240-465-9	16415-13-7	CCCCCCCCCCCCCCCC[Si](OCC)(OCC)OCC	Mono-	Source_1	240-464-3	CCCCCCCCCCCCCCCC[Si](OC)(OC)OC	Rejected	0.783784
221-338-7	3069-40-7	CCCCCCCC[Si](OC)(OC)OC	Mono-	Source_1	220-941-2	CCCCCCCC[Si](OCC)(OCC)OCC	Rejected	0.783784
221-338-7	3069-40-7	CCCCCCCC[Si](OC)(OC)OC	Mono-	Source_1	220-941-2	CCCCCCCC[Si](OCC)(OCC)OCC	Rejected	0.783784
204-101-2	115-70-8	CCC(N)(CO)CO	Mono-	Source_1	208-584-0	NC(CO)CO	Accepted	0.785714
200-882-9	75-59-2	[OH-].C[N+](C)(C)C	Mono-	Source_1	200-880-8	[Cl-].C[N+](C)(C)C	Accepted	0.8
245-509-0	23235-61-2	CCC(CO)(CO)COCC(CC)(CO)CO	Mono-	Source_1	204-794-1	OCC(CO)(CO)COCC(CO)(CO)CO	Rejected	0.8
204-794-1	126-58-9	OCC(CO)(CO)COCC(CO)(CO)CO	Mono-	Source_1	245-509-0	CCC(CO)(CO)COCC(CC)(CO)CO	Rejected	0.8
209-264-3	563-80-4	CC(C)C(C)=O	Mono-	Source_1	203-550-1	CC(C)CC(C)=O	Rejected	0.8
208-762-8	540-97-6	C[Si]1(C)O[Si](C)(C)O[Si](C)(C)O[Si](C)(C)O[Si](C)(C)O[Si](C)(C)O1	Mono-	Source_1	203-497-4	C[Si](C)(C)O[Si](C)(C)O[Si](C)(C)C	Rejected	0.8
250-437-8	31024-56-3	CCCCNCCC[Si](OC)(OC)OC	Mono-	Source_1	217-164-6	CO[Si](CCCNCCN)(OC)OC	Rejected	0.8
204-104-9	115-77-5	OCC(CO)(CO)CO	Mono-	Source_3	201-074-9	77-99-6	Rejected	0.8
214-527-0	1141-38-4	OC(=O)C1=CC2=C(C=C1)C=C(C=C2)C(O)=O	Mono-	Source_1	212-661-4	COC(=O)C1=CC2=C(C=C1)C=C(C=C2)C(=O)OC	Rejected	0.818182
218-747-8	2224-33-1	CCC(C)=NO[Si](ON=C(C)CC)(ON=C(C)CC)C=C	Mono-	Source_1	245-366-4	CCC(C)=NO[Si](C)(ON=C(C)CC)ON=C(C)CC	Accepted	0.833333
402-140-1	17865-32-6	CO[Si](C)(OC)C1CCCCC1	Mono-	Source_1	404-370-8	CO[Si](OC)(C1CCCC1)C1CCCC1	Rejected	0.837838
202-422-2	95-47-6	CC1=C(C)C=CC=C1	Mono-	Source_1	203-396-5	CC1=CC=C(C)C=C1	Rejected	0.857143
203-577-9	108-39-4	CC1=CC(O)=CC=C1	Mono-	Source_1	203-398-6	CC1=CC=C(O)C=C1	Accepted	0.863636
275-662-9	71604-74-5	C(OC1=CC(=CC=C1)N(CC1CO1)CC1CO1)C1CO1	Mono-	Source_1	225-716-2	C(OC1=CC=C(C=C1)N(CC1CO1)CC1CO1)C1CO1	Rejected	0.876543
233-221-8	10094-34-5	CCCC(=O)OC(C)(C)CC1=CC=CC=C1	Mono-	Source_1	205-781-3	CC(=O)OC(C)(C)CC1=CC=CC=C1	Rejected	0.877551
304-990-8	94313-91-4	COS([O-])(=O)=O.C[N+](C)(C)CCCNC(=O)CCCCCCCCC=C	Mono-	Source_1	234-204-8	COS([O-])(=O)=O.CCCCCCCCCCCC(=O)NCCC[N+](C)(C)C	Rejected	0.884615
202-423-8	95-48-7	CC1=C(O)C=CC=C1	Mono-	Source_1	203-398-6	CC1=CC=C(O)C=C1	Accepted	0.904762
413-920-6	88949-33-1	O=C1NC(=C2C(=O)NC(=C12)C1=CC=C(C=C1)C1=CC=CC=C1)C1=CC=C(C=C1)C1=CC=CC=C1	Mono-	Source_1	416-250-2	CC(C)(C)C1=CC=C(C=C1)C1=C2C(=O)NC(=C2C(=O)N1)C1=CC=C(C=C1)C(C)(C)C	Rejected	0.916667
252-156-6	34690-00-1	OP(O)(=O)CN(CCCCCCN(CP(O)(O)=O)CP(O)(O)=O)CCCCCCN(CP(O)(O)=O)CP(O)(O)=O	Mono-	Source_2	254-135-7	N/A	Rejected	0.918367
252-558-1	35435-21-3	CCO[Si](CC(C)CC(C)(C)C)(OCC)OCC	Mono-	Source_1	220-941-2	CCCCCCCC[Si](OCC)(OCC)OCC	Rejected	0.918919
220-941-2	2943-75-1	CCCCCCCC[Si](OCC)(OCC)OCC	Mono-	Source_1	252-558-1	CCO[Si](CC(C)CC(C)(C)C)(OCC)OCC	Rejected	0.918919
254-959-7	40530-60-7	CCOC(=O)OCCOC1=C(N)C2=C(C(O)=C1)C(=O)C1=CC=CC=C1C2=O	Mono-	Source_1	248-882-8	NC1=C(OCCOC(=O)OC2=CC=CC=C2)C=C(O)C2=C1C(=O)C1=C(C=CC=C1)C2=O	Accepted	0.92562
200-927-2	76-03-9	OC(=O)C(Cl)(Cl)Cl	Mono-	Source_1	223-498-3	[Na+].[O-]C(=O)CCl	Rejected	0.928571
238-729-3	14689-29-3	[K+].[K+].[Zn++].[O-]C(=O)CN(CCN(CC([O-])=O)CC([O-])=O)CC([O-])=O	Mono-	Source_1	239-407-5	[Na+].[Na+].[Mn++].[O-]C(=O)CN(CCN(CC([O-])=O)CC([O-])=O)CC([O-])=O	Rejected	0.928571
211-479-2	650-51-1	[Na+].[O-]C(=O)C(Cl)(Cl)Cl	Mono-	Source_1	223-498-3	[Na+].[O-]C(=O)CCl	Rejected	0.928571
277-749-7	74181-84-3	[K+].[K+].[Cu--].[O-]C(=O)CN(CCN(CC([O-])=O)CC([O-])=O)CC([O-])=O	Mono-	Source_2	239-407-5	[Na+].[Na+].[Mn++].[O-]C(=O)CN(CCN(CC([O-])=O)CC([O-])=O)CC([O-])=O	Rejected	0.928571
202-532-0	96-76-4	CC(C)(C)C1=CC(=C(O)C=C1)C(C)(C)C	Mono-	Source_1	204-884-0	CC(C)(C)C1=CC=CC(=C1O)C(C)(C)C	Rejected	0.9375
205-492-2	141-63-9	C[Si](C)(C)O[Si](C)(C)O[Si](C)(C)O[Si](C)(C)O[Si](C)(C)C	Mono-	Source_1	205-491-7	C[Si](C)(C)O[Si](C)(C)O[Si](C)(C)O[Si](C)(C)C	Accepted	0.95
277-749-7	74181-84-3	[K+].[K+].[Cu--].[O-]C(=O)CN(CCN(CC([O-])=O)CC([O-])=O)CC([O-])=O	Mono-	Source_1	205-358-3	[Na+].[Na+].OC(=O)CN(CCN(CC(O)=O)CC([O-])=O)CC([O-])=O	Rejected	0.962963
238-729-3	14689-29-3	[K+].[K+].[Zn++].[O-]C(=O)CN(CCN(CC([O-])=O)CC([O-])=O)CC([O-])=O	Mono-	Source_2	205-358-3	[Na+].[Na+].OC(=O)CN(CCN(CC(O)=O)CC([O-])=O)CC([O-])=O	Rejected	0.962963
233-226-5	10094-45-8	CCCCCCCCCCCCCCCCCCNC(=O)CCCCCCCCCCC\C=C/CCCCCCCC	Mono-	Source_1	240-367-6	CCCCCCCCCCCCCCCC(=O)NCCCCCCCC\C=C/CCCCCCCC	Accepted	1
217-496-1	1873-88-7	C[SiH](O[Si](C)(C)C)O[Si](C)(C)C	Mono-	Source_1	203-497-4	C[Si](C)(C)O[Si](C)(C)O[Si](C)(C)C	Accepted	1
205-861-8	156-62-7	[Ca++].[N--]C#N	Mono-	Source_1	206-992-3	NC#N	Accepted	1
212-819-2	872-05-9	CCCCCCCCC=C	Mono-	Source_1	203-893-7	[Cl-].[Cl-].[Co++]	Accepted	1
211-892-8	706-14-9	CCCCCCC1CCC(=O)O1	Mono-	Source_1	203-225-4	CCCCCCCC1CCC(=O)O1	Accepted	1
267-400-7	67859-51-2	[NH4+].[NH4+].[Zn++].[O-]C(=O)CN(CCN(CC([O-])=O)CC([O-])=O)CC([O-])=O	Mono-	Source_1	238-729-3	[K+].[K+].[Zn++].[O-]C(=O)CN(CCN(CC([O-])=O)CC([O-])=O)CC([O-])=O	Accepted	1
268-018-3	67989-88-2	[NH4+].[NH4+].[Cu++].[O-]C(=O)CN(CCN(CC([O-])=O)CC([O-])=O)CC([O-])=O	Mono-	Source_1	277-749-7	[K+].[K+].[Cu--].[O-]C(=O)CN(CCN(CC([O-])=O)CC([O-])=O)CC([O-])=O	Accepted	1
244-063-4	20824-56-0	[NH4+].[NH4+].OC(=O)CN(CCN(CC(O)=O)CC([O-])=O)CC([O-])=O	Mono-	Source_1	205-358-3	[Na+].[Na+].OC(=O)CN(CCN(CC(O)=O)CC([O-])=O)CC([O-])=O	Accepted	1
247-611-0	26322-14-5	CCCCCCCCCCCCCCCCOC(=O)OOC(=O)OCCCCCCCCCCCCCCCC	Mono-	Source_1	258-436-4	CCCCCCCCCCCCCCOC(=O)OOC(=O)OCCCCCCCCCCCCCC	Accepted	1
237-864-5	14025-15-1	[Na+].[Na+].[Cu++].[O-]C(=O)CN(CCN(CC([O-])=O)CC([O-])=O)CC([O-])=O	Mono-	Source_1	277-749-7	[K+].[K+].[Cu--].[O-]C(=O)CN(CCN(CC([O-])=O)CC([O-])=O)CC([O-])=O	Accepted	1
237-865-0	14025-21-9	[Na+].[Na+].[Zn++].[O-]C(=O)CN(CCN(CC([O-])=O)CC([O-])=O)CC([O-])=O	Mono-	Source_1	238-729-3	[K+].[K+].[Zn++].[O-]C(=O)CN(CCN(CC([O-])=O)CC([O-])=O)CC([O-])=O	Accepted	1
203-968-4	112-41-4	CCCCCCCCCCC=C	Mono-	Source_1	203-893-7	CCCCCCC=C	Accepted	1
200-449-4	60-00-4	OC(=O)CN(CCN(CC(O)=O)CC(O)=O)CC(O)=O	Mono-	Source_1	205-358-3	[Na+].[Na+].OC(=O)CN(CCN(CC(O)=O)CC([O-])=O)CC([O-])=O	Accepted	1
211-105-8	629-73-2	CCCCCCCCCCCCCCC=C	Mono-	Source_1	203-893-7	CCCCCCC=C	Accepted	1
629-764-9	164524-02-1	[K+].CC(C)C1=CC=C(C=C1)S([O-])(=O)=O	Mono-	Source_1	239-854-6	[Na+].CC(C)C1=CC=C(C=C1)S([O-])(=O)=O	Accepted	1
239-269-6	15217-42-2	[Na+].[N-]1N=NC2=CC=CC=C12	Mono-	Source_1	202-394-1	N1N=NC2=C1C=CC=C2	Accepted	1
243-378-4	19856-23-6	[Na+].CC(=O)CCC([O-])=O	Mono-	Source_1	204-649-2	CC(=O)CCC(O)=O	Accepted	1
245-022-3	22473-78-5	[NH4+].[NH4+].[NH4+].[NH4+].[O-]C(=O)CN(CCN(CC([O-])=O)CC([O-])=O)CC([O-])=O	Mono-	Source_1	205-358-3	[Na+].[Na+].OC(=O)CN(CCN(CC(O)=O)CC([O-])=O)CC([O-])=O	Accepted	1
200-573-9	64-02-8	[Na+].[Na+].[Na+].[Na+].[O-]C(=O)CN(CCN(CC([O-])=O)CC([O-])=O)CC([O-])=O	Mono-	Source_1	205-358-3	[Na+].[Na+].OC(=O)CN(CCN(CC(O)=O)CC([O-])=O)CC([O-])=O	Accepted	1
240-073-8	15934-01-7	[NH4+].[NH4+].[NH4+].OC(=O)CN(CCN(CC([O-])=O)CC([O-])=O)CC([O-])=O	Mono-	Source_1	205-358-3	[Na+].[Na+].OC(=O)CN(CCN(CC(O)=O)CC([O-])=O)CC([O-])=O	Accepted	1
201-064-4	77-86-1	NC(CO)(CO)CO	Mono-	Source_1	208-584-0	NC(CO)CO	Accepted	1
209-753-1	592-41-6	CCCCC=C	Mono-	Source_2	209-753-1	CCCCC=C	Accepted	1
228-204-7	6166-86-5	C[SiH]1O[SiH](C)O[SiH](C)O[SiH](C)O[SiH](C)O1	Mono-	Source_1	219-137-4	C[SiH]1O[SiH](C)O[SiH](C)O[SiH](C)O1	Rejected	1
228-204-7	6166-86-5	C[SiH]1O[SiH](C)O[SiH](C)O[SiH](C)O[SiH](C)O1	Mono-	Source_1	219-137-4	C[SiH]1O[SiH](C)O[SiH](C)O[SiH](C)O1	Rejected	1
240-827-6	16774-21-3	[NH4+].[NH4+].[Ce+4].O[N+]([O-])=O.O[N+]([O-])=O.O[N+]([O-])=O.O[N+]([O-])=O.[O-][N+]([O-])=O.[O-][N+]([O-])=O	Mono-	Source_1	233-297-2	[Ce+3].[O-][N+]([O-])=O.[O-][N+]([O-])=O.[O-][N+]([O-])=O	Rejected	1
240-914-9	16881-77-9	CO[SiH](C)OC	Mono-	Source_1	214-685-0	CO[Si](C)(OC)OC	Rejected	1
221-336-6	3069-29-2	CO[Si](C)(CCCNCCN)OC	Mono-	Source_1	245-642-4	CO[Si](C)(CC(C)CNCCN)OC	Rejected	1
209-136-7	556-67-2	C[Si]1(C)O[Si](C)(C)O[Si](C)(C)O[Si](C)(C)O1	Mono-	Source_1	208-764-9	C[Si]1(C)O[Si](C)(C)O[Si](C)(C)O[Si](C)(C)O[Si](C)(C)O1	Rejected	1
208-762-8	540-97-6	C[Si]1(C)O[Si](C)(C)O[Si](C)(C)O[Si](C)(C)O[Si](C)(C)O[Si](C)(C)O1	Mono-	Source_2	208-764-9	C[Si]1(C)O[Si](C)(C)O[Si](C)(C)O[Si](C)(C)O[Si](C)(C)O1	Rejected	1
